# Collateral sensitivity as a strategy to suppress resistance emergence: the challenge of diverse evolutionary pathways

**DOI:** 10.1101/2022.04.07.486819

**Authors:** Rebecca E.K. Mandt, Madeline R. Luth, Mark A. Tye, Ralph Mazitschek, Sabine Ottilie, Elizabeth A. Winzeler, Maria Jose Lafuente-Monasterio, Francisco Javier Gamo, Dyann F. Wirth, Amanda K. Lukens

## Abstract

Drug resistance remains a major obstacle to malaria control and eradication efforts, necessitating the development of novel therapeutic strategies to treat this disease. Drug combinations based on collateral sensitivity, wherein resistance to one drug causes increased sensitivity to the partner drug, have been proposed as an evolutionary strategy to suppress the emergence of resistance in pathogen populations. In this study, we explore collateral sensitivity between compounds targeting the *Plasmodium* dihydroorotate dehydrogenase (DHODH). We profiled the cross-resistance and collateral sensitivity phenotypes of several DHODH mutant lines to a diverse panel of DHODH inhibitors. We focus on one compound, TCMDC-125334, which was active against all mutant lines tested, including the DHODH C276Y line, which arose in selections with the clinical candidate DSM265. We found that selection of the DHODH C276Y mutant with TCMDC-125334 yielded additional genetic changes in the *dhodh* locus. These double mutant parasites exhibited decreased sensitivity to TCMDC-125334 and were highly resistant to DSM265. Finally, we tested whether collateral sensitivity could be exploited to suppress the emergence of resistance in the context of combination treatment by exposing wildtype parasites to both DSM265 and TCMDC-125334 simultaneously. This selected for parasites with a DHODH V532A mutation which were cross-resistant to both compounds and were as fit as the wildtype parent *in vitro*. The emergence of these cross-resistant, evolutionarily fit parasites highlights the mutational flexibility of the DHODH enzyme.
