## Supplementary material for "Collateral sensitivity as a strategy to suppress resistance emergence: the challenge of diverse evolutionary pathways": Data File S1

### Sheet: Fig 1 
Data File S1. Individual bioreplicates of EC50 values (nM) obtained from dose response assays. Data is organized in tabs by figure/table of main manuscript
		3D7 A10					DHODH C276Y					DHODH F227L				DHODH F227L/L531F
Compound	Smiles	3D7 A10-Biorep 1	3D7 A10-Biorep 2	3D7 A10-Biorep 3	3D7 A10-Biorep 4	3D7 A10-Biorep 5	DHODH C276Y-Biorep 1	DHODH C276Y-Biorep 2	DHODH C276Y-Biorep 3	DHODH C276Y-Biorep 4	DHODH C276Y-Biorep 5	DHODH F227L-Biorep 1	DHODH F227L-Biorep 2	DHODH F227L-Biorep 3	DHODH F227L-Biorep 4	DHODH F227L/L531F-Biorep 1	DHODH F227L/L531F-Biorep 2	DHODH F227L/L531F-Biorep 3	DHODH F227L/L531F-Biorep 4
Atovaquone		0.48	0.527	0.492	N/A	N/A	0.525	0.473	0.417	N/A	N/A	0.357	0.374	0.453	N/A	0.289	0.334	0.307	N/A
DHA		2.52	2.45	3.6	N/A	N/A	2.73	2.15	3.52	N/A	N/A	2.56	2.27	4.47	N/A	2.44	3.02	4.02	N/A
DSM267		2.03	1.76	1.84	3.4	4.81	21.7	19.6	21	37.6	56.2	21.7	19.8	23.2	36.8	> 501	> 501	>500	>500
Genz669178		3.91	3.96	3.71	N/A	N/A	15.7	15.2	16	N/A	N/A	18.2	19.9	24.4	N/A	16.1	21	16.9	N/A
IDI-6273		347	383	348	N/A	N/A	29.6	37.3	33	N/A	N/A	207	253	260	N/A	1070	1510	968	N/A
Mefloquine		15.1	20.1	17.4	N/A	N/A	16.9	19.1	14.6	N/A	N/A	14.8	18	17.6	N/A	18.4	22.3	15.1	N/A
N16306-26-3	C[C@H](Oc1ccc(cc1)C(=O)c1ccc(F)cc1)C(=O)N1CCc2ccc(cc12)C(F)(F)F	1.42	1.39	1.6	1.72	3.22	0.764	0.509	0.639	1.1	1.06	0.339	0.182	0.377	0.506	0.755	0.753	0.859	0.907
TCMDC-123545	COc1ccc(c(OC)c1)-n1ccnc1SCC(=O)Nc1cccc(c1)C(F)(F)F	77.2	84.5	74.1	82.3	153	32.1	34.4	37.9	58.8	58.3	9.52	9.93	11.8	12	11.9	15.3	10	N/A
TCMDC-123566	CCCn1c(O)nnc1SCC(=O)Nc1cc(ccc1Cl)C(F)(F)F	48.7	45.8	45.7	59.2	100	14.3	16.1	16.1	N/A	N/A	28.3	32	35.9	37	80.6	127	98.4	81.4
TCMDC-123620	CC(Oc1ccc(Cl)cc1C)C(=O)N1CCc2ccccc12	4060	3090	2460	2020	4720	122	63.9	56.8	81.3	94.9	406	279	259	247	1670	1370	972	965
TCMDC-123647	COc1ccccc1-n1c(SCC(=O)Nc2ccccc2F)nc2cccnc12	123	137	121	119	233	10.3	10.4	7.04	12	13.7	44.3	48.2	52	39.5	567	1020	551	N/A
TCMDC-123823	COc1ccccc1-n1ccnc1SCC(=O)Nc1cc(ccc1Cl)C(F)(F)F	3.47	2.61	3.25	N/A	N/A	1.88	1.76	1.77	N/A	N/A	0.629	0.416	0.576	N/A	N/A	0.465	0.578	N/A
TCMDC-123826	Cc1cc(Nc2ccc(Cl)cc2)n2nc(nc2n1)C(F)(F)F	38.7	34.1	37	39.6	76.3	410	513	500	683	761	227	252	243	282	857	1380	893	1220
TCMDC-124402	CCc1nc2nc(C)cc(Nc3cc(C)cc(C)c3)n2n1	82	76.5	65.2	85.5	186	614	663	650	700	1220	409	473	489	833	4370	5210	3640	10400
TCMDC-124417	Cc1nc2nc(C)cc(Nc3ccc(Cl)c(Cl)c3)n2n1	74.4	79.8	70.8	N/A	172	447	454	466	N/A	827	523	563	582	N/A	10700	25000	11300	N/A
TCMDC-124801	Cc1noc(-c2cccs2)c1C(=O)NCCc1cccc(Cl)c1	199	193	168	222	447	71.5	69.2	58.2	85.1	95.1	194	161	182	185	65.2	92.6	56.1	99
TCMDC-125162	Cc1noc2nc(C)nc(Nc3ccc(C)c(Cl)c3)c12	345	340	354	364	944	2780	2330	2570	3420	5070	263	206	331	275	2870	3460	2840	3420
TCMDC-125334	CCCN(Cc1nnc(o1)-c1ccco1)C(=O)C1CCCN(C1)C(=O)c1ccc(Cl)cc1	81.5	106	86.7	100	187	8.91	9.33	8.92	N/A	N/A	23.9	27	33.1	N/A	15	20.7	15	N/A
TCMDC-125433	CC(=O)c1c(C)[nH]cc1Cc1ccccc1Cl	106	97.8	91.7	110	250	2.94	2.64	3.35	N/A	N/A	22	26	23.2	22.9	49.6	69.4	47.1	47.6
TCMDC-125436	COCC(C)n1c(SCC(=O)Nc2cc(ccc2Cl)C(F)(F)F)nc2ccccc2c1=O	245	283	231	367	N/A	284	284	275	N/A	N/A	773	880	1030	N/A	9360	13100	13500	N/A
TCMDC-134843	COCc1ccccc1C(=O)NCCOc1cc(C)cc(C)c1	116	73.5	109	145	228	5.08	4.45	4.92	7.92	6.8	64.8	64.6	70.5	65.9	240	295	208	327
TCMDC-136129	Cc1nc2ccc(cc2c(O)c1C#N)-c1ccc(OC(F)(F)F)cc1	9.51	11.4	11.2	5.58	12.9	50.8	46.1	50.9	26.3	39	44.5	60.5	68.9	23.2	40.8	56.9	60.2	20.5
TCMDC-140907	Cc1sc(CNCCCNc2cc(=O)c3ccccc3[nH]2)c(I)c1C	>499	> 499	> 499	N/A	> 499	> 499	> 499	> 499	>499	>499	> 499	> 499	N/A	781	447	459	> 499	> 499

### Sheet: Fig 2 & Table 1
Data File S1. Individual bioreplicates of EC50 values (nM) obtained from dose response assays. Data is organized in tabs by figure/table of main manuscript
Clone	Biorep Number	TCMDC-125334	DSM265	IDI6273	Gen669178	Dihydroartemisinin	Atovaquone
3D7 A10	Biorep 1	73.7	3.27	216	3.04	2.58	0.34
	Biorep 2	92.3	3.41	356	4.78	4.85	0.609
	Biorep 3	118	3.5	391	5.32	3.88	0.388
	Biorep 4	184	7.09	790	10	1.69	0.792
	Biorep 5	206	5.4	704	10.1	4.68	0.774
	Biorep 6	98.6	3.23	376	6.81	2.81	0.35
	Biorep 7	107	3.13	387	6.19	3.42	0.434
	Biorep 8	128	3.67	466	7.26	3.46	0.469
	Biorep 9	159	6.25	991	10.5	4.87	0.891
	Biorep 10	111	N/A	521	5.38	4.47	0.537
	Biorep 11	110	3.13	430	7.68	3.33	0.412
	Biorep 12	89.5	2.4	413	6.42	3.29	0.329
	Biorep 13	114	3.73	484	5.68	3.6	0.47
T-F1-C1	Biorep 1	342	10.7	1240	24.3	4.14	0.611
	Biorep 2	310	8.29	917	15	2.41	0.335
	Biorep 3	188	5.53	821	11.3	2.09	0.41
T-F1-C2	Biorep 1	592	15.2	1840	37.1	4.44	0.587
	Biorep 2	319	10.7	1450	17.2	1.69	0.392
	Biorep 3	368	11.7	1500	26.8	2.76	0.405
T-F1-C3	Biorep 1	261	8.34	1060	12.2	1.4	0.566
	Biorep 2	300	9.08	1470	14	2.67	0.584
	Biorep 3	334	8.72	1460	26.7	2.37	0.624
T-F2-C1	Biorep 1	583	3.06	7540	43.6	4.01	0.356
	Biorep 2	366	2.71	6290	23.3	2.3	0.221
	Biorep 3	348	1.64	7340	13.1	2.12	0.214
T-F2-C2	Biorep 1	113	3.63	472	5.34	1.5	0.507
	Biorep 2	135	3.92	591	6.33	2.73	0.463
	Biorep 3	163	5.39	652	11.7	3.22	0.569
T-F2-C3	Biorep 1	181	5.99	620	12.4	4.5	0.594
	Biorep 2	290	N/A	414	7.28	3.79	0.477
	Biorep 3	150	3.66	511	7.27	2.54	0.452
	Biorep 4	187	2.68	N/A	4.68	2.56	2.07
T-F2-C4	Biorep 1	194	6.49	924	8.55	2.8	0.659
	Biorep 2	144	4.56	642	7.2	2.69	0.451
	Biorep 3	145	4.17	511	8.35	2.78	0.518
T-F2-C5	Biorep 1	117	3.96	379	10.6	4.08	0.286
	Biorep 2	149	3.05	370	4.64	1.68	0.312
	Biorep 3	162	2.28	463	4.48	3.16	N/A
	Biorep 4	199	2.86	N/A	4.69	1.33	N/A

### Sheet: Fig 3, Table 2, Table 3
Data File S1. Individual bioreplicates of EC50 values (nM) obtained from dose response assays. Data is organized in tabs by figure/table of main manuscript
Clone	Biorep Number	TCMDC-125334	DSM265	IDI6273	Gen669178	Dihydroartemisinin	Atovaquone
3D7 A10	Biorep 1	73.7	3.27	216	3.04	2.58	0.34
	Biorep 2	92.3	3.41	356	4.78	4.85	0.609
	Biorep 3	118	3.5	391	5.32	3.88	0.388
	Biorep 4	184	7.09	790	10	1.69	0.792
	Biorep 5	206	5.4	704	10.1	4.68	0.774
	Biorep 6	98.6	3.23	376	6.81	2.81	0.35
	Biorep 7	107	3.13	387	6.19	3.42	0.434
	Biorep 8	128	3.67	466	7.26	3.46	0.469
	Biorep 9	159	6.25	991	10.5	4.87	0.891
	Biorep 10	111	N/A	521	5.38	4.47	0.537
	Biorep 11	110	3.13	430	7.68	3.33	0.412
	Biorep 12	89.5	2.4	413	6.42	3.29	0.329
	Biorep 13	114	3.73	484	5.68	3.6	0.47
DHODH C276Y Parent*	Biorep 2	10.6	43.2	68	25.1	2.96	0.511
	Biorep 3	N/A	47	39.9	32.4	1.49	0.393
	Biorep 4	N/A	40.3	38	22.3	1.66	0.421
	Biorep 5	N/A	60	46	27.3	1.52	0.484
	Biorep 6	8.91	N/A	29.6	15.7	2.73	0.525
	Biorep 7	9.33	N/A	37.3	15.2	2.15	0.473
	Biorep 8	8.92	N/A	33	16	3.52	0.417
C276Y-T-F1-C1	Biorep 1	53.9	>200	213	>200	1.53	0.66
	Biorep 2	35.2	>100	144	>200	1.91	0.469
	Biorep 3	44.9	>200	197	>200	2.17	0.712
C276Y-T-F1-C2	Biorep 1	93.8	>400	391	>200	3.97	1.02
	Biorep 2	59.9	>100	272	>100	3.94	0.825
	Biorep 3	86.8	>200	373	>400	3.67	1.27
C276Y-T-F1-C3	Biorep 1	49.9	>200	245	>200	3.31	0.805
	Biorep 2	54.6	>200	219	>200	2.81	0.827
	Biorep 3	33.2	158	133	129	1.15	0.548
C276Y-T-F1-C4	Biorep 1	54.1	>200	176	>200	2.96	0.57
	Biorep 2	33.7	>100	104	>100	2.51	0.388
	Biorep 3	75.6	>400	293	>200	5.81	1.41
C276Y-T-F2-C1	Biorep 1	30.2	>100	100	94.2	2.99	0.517
	Biorep 2	33.2	>100	127	106	3.69	0.689
	Biorep 3	43.9	>100	186	151	6.02	0.904
C276Y-T-F2-C2	Biorep 1	78.5	>400	319	>200	3.2	0.706
	Biorep 2	49.5	>200	175	>200	2.83	0.235
	Biorep 3	130	>200	485	>200	4.6	1.82
C276Y-T-F2-C3	Biorep 1	51.6	>100	165	>100	3.1	1.04
	Biorep 2	40.9	>100	176	>100	4.32	0.821
	Biorep 3	36.4	>100	152	>100	2.78	0.72
C276Y-T-F2-C4	Biorep 1	65.5	>400	262	>200	2.92	0.683
	Biorep 2	88.7	>400	268	>200	3.38	0.888
	Biorep 3	47.5	263	188	156	1.38	0.44
	Biorep 4	39	362	210	238	1.38	0.318
C276Y-T-F3-C1	Biorep 1	81.7	>100	198	41.2	1.92	0.204
	Biorep 2	56.6	N/A	122	74.1	2.46	0.135
	Biorep 3	36.8	> 499	123	69.3	2.78	0.204
	Biorep 4	57.8	7703	188	80	1.55	0.209
	Biorep 5	50.6	7400	150	79.3	1.62	0.25
	Biorep 6	62.9	8300	199	74.3	1.41	0.373
C276Y-T-F3-C2	Biorep 1	79.1	>500	173	81.9	4.44	0.309
	Biorep 2	114	>500	302	174	4.43	0.317
	Biorep 3	50.1	>500	154	84.3	2.22	0.196
	Biorep 4	45.5	5070	104	46.2	1.23	0.143
C276Y-T-F3-C3	Biorep 1	68.1	>500	170	72.7	3.14	0.285
	Biorep 2	51.5	>500	160	139	3.14	0.228
	Biorep 3	49.5	>500	156	89.6	1.87	0.191
	Biorep 4	45.3	>500	208	60.8	6.96	0.242
DHODH F227Y*	Biorep 1	395	965	2000	21.2	1.62	0.254
	Biorep 2	420	1030	2410	16.4	1.68	0.28
	Biorep 3	599	1520	3500	26.7	2.05	0.353
*Previously selected with DSM265 or DSM267; reference: Mandt et al. Science Translational Medicine DOI: 10.1126/scitranslmed.aav1636

### Sheet: Fig 4, Table 4
Data File S1. Individual bioreplicates of EC50 values (nM) obtained from dose response assays. Data is organized in tabs by figure/table of main manuscript
Clone	Biorep Number	TCMDC-125334	DSM265	IDI6273	Gen669178	Dihydroartemisinin	Atovaquone
3D7 A10	Biorep 1	73.7	3.27	216	3.04	2.58	0.34
	Biorep 2	92.3	3.41	356	4.78	4.85	0.609
	Biorep 3	118	3.5	391	5.32	3.88	0.388
	Biorep 4	184	7.09	790	10	1.69	0.792
	Biorep 5	206	5.4	704	10.1	4.68	0.774
	Biorep 6	98.6	3.23	376	6.81	2.81	0.35
	Biorep 7	107	3.13	387	6.19	3.42	0.434
	Biorep 8	128	3.67	466	7.26	3.46	0.469
	Biorep 9	159	6.25	991	10.5	4.87	0.891
	Biorep 10	111	N/A	521	5.38	4.47	0.537
	Biorep 11	110	3.13	430	7.68	3.33	0.412
	Biorep 12	89.5	2.4	413	6.42	3.29	0.329
	Biorep 13	114	3.73	484	5.68	3.6	0.47
DT-F1-C1	Biorep 1	280	6.92	876	11.8	3.13	0.638
	Biorep 2	172	10.1	1400	17.1	3.55	0.786
	Biorep 3	327	8.75	1290	18.7	12.4	0.716
DT-F1-C2	Biorep 1	130	7.09	502	6.32	9.36	0.722
	Biorep 2	158	5.48	651	8.4	4.01	0.767
	Biorep 3	171	5.69	732	8.49	2.97	0.619
DT-F1-C3	Biorep 1	119	7.6	496	6.79	3.59	0.417
	Biorep 2	211	7.46	1050	12.1	5.77	0.705
	Biorep 3	242	7.48	1140	14	3.07	0.584
DT-F1-C4	Biorep 1	376	13	1960	26.3	3.53	0.661
	Biorep 2	163	6.13	896	10.1	1.92	0.303
	Biorep 3	418	14.6	2090	22	8.75	0.736
DT-F2-C1	Biorep 1	646	75.9	1420	12.9	3.61	0.568
	Biorep 2	813	99.6	1620	13.5	6.97	0.745
	Biorep 3	524	62.1	907	7.89	11.8	0.403
DT-F2-C2	Biorep 1	563	109	873	8.56	7.9	0.627
	Biorep 2	473	71.3	701	6.41	4.33	0.379
	Biorep 3	571	67	1070	11.1	3.07	0.503
DT-F2-C3	Biorep 1	526	79.4	972	9.15	4.56	0.607
	Biorep 2	553	65.2	1010	9.17	3.11	0.444
	Biorep 3	1370	135	2150	20.1	6.47	0.942
DT-F2-C4	Biorep 1	494	83.6	873	8.17	4.74	0.59
	Biorep 2	721	84.9	1440	12.3	5.84	0.629
	Biorep 3	812	114	1670	15.5	3.66	0.668
DT-F2-C5	Biorep 1	407	57	731	8.31	2.47	0.356
	Biorep 2	689	89.8	1410	10.8	7.82	0.456
	Biorep 3	573	73.5	947	8.27	8.86	0.413
DT-F2-C6	Biorep 1	585	65.1	1110	17.7	3.06	0.425
	Biorep 2	807	115	1780	15.7	9.13	0.578
	Biorep 3	629	82.8	1030	9.71	7.57	0.475
