## Supplementary material for "Collateral sensitivity as a strategy to suppress resistance emergence: the challenge of diverse evolutionary pathways": Data File S3

### Sheet: Sheet1
Data File S2: Homozygous variants identified from in vitro selections by whole-genome sequencing. Each entry represents a single clonal mutation that is present in the drug-selected clone but not in the matched parent line (i.e. arose during the drug selection process).
Sample Name	Parent Line	Chromosome	Position	Gene_Name	Gene_Description	Quality	Ref_Base	Alt_Base	Type	Effect	Impact	Codon_Change	Amino_Acid_Change
TCMDC125334-3D7-T-F1-C1	3D7 A10 Parent	Pf3D7_10_v3	598916	PF3D7_1014800	conserved Plasmodium protein, unknown function	690.88	A	AAT	INDEL	intron_variant			c.755-28_755-27insAT
TCMDC125334-3D7-T-F1-C1	3D7 A10 Parent	Pf3D7_12_v3	430430	PF3D7_1209300	telomere repeat-binding zinc finger protein	22708.8	ACTTGCATCACTTCTTCGG	A	INDEL	disruptive_inframe_deletion		agccgaagaagtgatgcaagt/agt	p.Arg812_Ser817del/c.2433_2450delCCGAAGAAGTGATGCAAG
TCMDC125334-3D7-T-F1-C1	3D7 A10 Parent	Pf3D7_12_v3	1709660	PF3D7_1240400	erythrocyte membrane protein 1, PfEMP1 (VAR)	11343.8	A	ACACCAGCACCAG	INDEL	disruptive_inframe_insertion		cct/ccAGCACCAGCACCt	p.Pro1740_Ser1741insAlaProAlaPro/c.5208_5219dupAGCACCAGCACC
TCMDC125334-3D7-T-F1-C2	3D7 A10 Parent	Pf3D7_03_v3	1056064			735.88	A	T	SNP	intergenic_region
TCMDC125334-3D7-T-F1-C2	3D7 A10 Parent	Pf3D7_08_v3	1472707			5985.35	C	T	SNP	intergenic_region
TCMDC125334-3D7-T-F1-C2	3D7 A10 Parent	Pf3D7_12_v3	430430	PF3D7_1209300	telomere repeat-binding zinc finger protein	22708.8	ACTTGCATCACTTCTTCGG	A	INDEL	disruptive_inframe_deletion		agccgaagaagtgatgcaagt/agt	p.Arg812_Ser817del/c.2433_2450delCCGAAGAAGTGATGCAAG
TCMDC125334-3D7-T-F1-C2	3D7 A10 Parent	Pf3D7_12_v3	1709660	PF3D7_1240400	erythrocyte membrane protein 1, PfEMP1 (VAR)	11343.8	A	ACACCAGCACCAG	INDEL	disruptive_inframe_insertion		cct/ccAGCACCAGCACCt	p.Pro1740_Ser1741insAlaProAlaPro/c.5208_5219dupAGCACCAGCACC
TCMDC125334-3D7-T-F1-C3	3D7 A10 Parent	Pf3D7_07_v3	1015			3013.65	A	G	SNP	intergenic_region			n.1015A>G
TCMDC125334-3D7-T-F1-C3	3D7 A10 Parent	Pf3D7_12_v3	430430	PF3D7_1209300	telomere repeat-binding zinc finger protein	22708.8	ACTTGCATCACTTCTTCGG	A	INDEL	disruptive_inframe_deletion		agccgaagaagtgatgcaagt/agt	p.Arg812_Ser817del/c.2433_2450delCCGAAGAAGTGATGCAAG
TCMDC125334-3D7-T-F1-C3	3D7 A10 Parent	Pf3D7_12_v3	1709660	PF3D7_1240400	erythrocyte membrane protein 1, PfEMP1 (VAR)	11343.8	A	ACACCAGCACCAG	INDEL	disruptive_inframe_insertion		cct/ccAGCACCAGCACCt	p.Pro1740_Ser1741insAlaProAlaPro/c.5208_5219dupAGCACCAGCACC
TCMDC125334-3D7-T-F1-C3	3D7 A10 Parent	Pf3D7_14_v3	983347	PF3D7_1425200	enoyl-CoA hydratase, putative	1131.38	AT	A	INDEL	frameshift_variant		aat/	p.Asn405fs/c.1214delA
TCMDC125334-3D7-T-F2-C1	3D7 A10 Parent	Pf3D7_03_v3	1066799			6857.74	C	T	SNP	intergenic_region
TCMDC125334-3D7-T-F2-C1	3D7 A10 Parent	Pf3D7_03_v3	1066806			6406.74	T	C	SNP	intergenic_region
TCMDC125334-3D7-T-F2-C1	3D7 A10 Parent	Pf3D7_06_v3	131251	PF3D7_0603300	dihydroorotate dehydrogenase, mitochondrial precursor (DHODH)	11600.7	A	C	SNP	missense_variant	MISSENSE	aTt/aGt	p.Ile263Ser/c.788T>G
TCMDC125334-3D7-T-F2-C1	3D7 A10 Parent	Pf3D7_07_v3	278717			9910.91	T	TTATG	INDEL	intergenic_region			n.278717_278718insTATG
TCMDC125334-3D7-T-F2-C2	3D7 A10 Parent	Pf3D7_05_v3	831563			1154.59	AATATAT	A	INDEL	intergenic_region			n.831564_831569delATATAT
TCMDC125334-3D7-T-F2-C2	3D7 A10 Parent	Pf3D7_07_v3	278717			9910.91	T	TTATG	INDEL	intergenic_region			n.278717_278718insTATG
TCMDC125334-3D7-T-F2-C2	3D7 A10 Parent	Pf3D7_09_v3	640036	PF3D7_0915000	type II NADH :Aubiquinone oxidoreductase (NDH2)	9019.94	AT	A	INDEL	frameshift_variant		aat/	p.Asn408fs/c.1223delA
TCMDC125334-3D7-T-F2-C3	3D7 A10 Parent	no clonal mutations
TCMDC125334-3D7-T-F2-C4	3D7 A10 Parent	Pf3D7_03_v3	330349	PF3D7_0307700	conserved Plasmodium protein, unknown function	17688.7	T	A	SNP	missense_variant	MISSENSE	caA/caT	p.Gln1496His/c.4488A>T
TCMDC125334-3D7-T-F2-C4	3D7 A10 Parent	Pf3D7_03_v3	330352	PF3D7_0307700	conserved Plasmodium protein, unknown function	18739.7	A	G	SNP	synonymous_variant	SILENT	gaT/gaC	p.Asp1495Asp/c.4485T>C
TCMDC125334-3D7-T-F2-C4	3D7 A10 Parent	Pf3D7_03_v3	330354	PF3D7_0307700	conserved Plasmodium protein, unknown function	18629.7	C	T	SNP	missense_variant	MISSENSE	Gat/Aat	p.Asp1495Asn/c.4483G>A
TCMDC125334-3D7-T-F2-C4	3D7 A10 Parent	Pf3D7_03_v3	330357	PF3D7_0307700	conserved Plasmodium protein, unknown function	18664.7	A	ATTG	INDEL	inframe_insertion		cag/cagCAA	p.Gln1493dup/c.4479_4480insCAA
TCMDC125334-3D7-T-F2-C4	3D7 A10 Parent	Pf3D7_03_v3	330360	PF3D7_0307700	conserved Plasmodium protein, unknown function	17456.7	GAGC	G	INDEL	inframe_deletion		gct/	p.Ala1492del/c.4474_4476delGCT
TCMDC125334-3D7-T-F2-C4	3D7 A10 Parent	Pf3D7_05_v3	735545			751.8	C	CATAA	INDEL	intergenic_region			n.735545_735546insATAA
TCMDC125334-3D7-T-F2-C4	3D7 A10 Parent	Pf3D7_07_v3	278717			9910.91	T	TTATG	INDEL	intergenic_region			n.278717_278718insTATG
TCMDC125334-3D7-T-F2-C4	3D7 A10 Parent	Pf3D7_08_v3	1472652			3059.36	AG	A	INDEL	intergenic_region
TCMDC125334-3D7-T-F2-C4	3D7 A10 Parent	Pf3D7_09_v3	640036	PF3D7_0915000	type II NADH :Aubiquinone oxidoreductase (NDH2)	9019.94	AT	A	INDEL	frameshift_variant		aat/	p.Asn408fs/c.1223delA
TCMDC125334-3D7-T-F2-C5	3D7 A10 Parent	Pf3D7_03_v3	1066694			3630.01	T	C	SNP	intergenic_region
TCMDC125334-3D7-T-F2-C5	3D7 A10 Parent	Pf3D7_06_v3	506223			982.47	A	AT	INDEL	intergenic_region			n.506223_506224insT
TCMDC125334-3D7-T-F2-C5	3D7 A10 Parent	Pf3D7_07_v3	284060	PF3D7_0705600	RNA helicase, putative	3233.06	A	ATATTAT	INDEL	inframe_insertion		att/aATAATAtt	p.Asn123_Asn124dup/c.368_373dupATAATA
TCMDC125334-C276Y-T-F1-C1	DHODH C276Y Parent	Pf3D7_11_v3	1298179	PF3D7_1133500	conserved Plasmodium protein, unknown function	2011.15	C	T	SNP	missense_variant	MISSENSE	Cgt/Tgt	p.Arg387Cys/c.1159C>T
TCMDC125334-C276Y-T-F1-C1	DHODH C276Y Parent	Pf3D7_04_v3	1200329			671.7	GT	G	INDEL	intergenic_region
TCMDC125334-C276Y-T-F1-C1	DHODH C276Y Parent	Pf3D7_11_v3	2037413			27439.3	CAGGGTTCAGGGTTT	C	INDEL	intergenic_region
TCMDC125334-C276Y-T-F1-C1	DHODH C276Y Parent	Pf3D7_11_v3	2037497			7747.11	AT	A	INDEL	intergenic_region
TCMDC125334-C276Y-T-F1-C1	DHODH C276Y Parent	Pf3D7_13_v3	2923668			766.09	CAGGTTT	C	INDEL	intergenic_region
TCMDC125334-C276Y-T-F1-C1	DHODH C276Y Parent	Pf3D7_14_v3	3165362			4653.11	T	TTTTA	INDEL	intergenic_region			n.3165362_3165363insTTTA
TCMDC125334-C276Y-T-F1-C2	DHODH C276Y Parent	Pf3D7_03_v3	30870			17191.2	A	T	SNP	intergenic_region			n.30870A>T
TCMDC125334-C276Y-T-F1-C2	DHODH C276Y Parent	Pf3D7_03_v3	30871			17410.2	A	G	SNP	intergenic_region			n.30871A>G
TCMDC125334-C276Y-T-F1-C2	DHODH C276Y Parent	Pf3D7_03_v3	30874			18451.2	C	T	SNP	intergenic_region			n.30874C>T
TCMDC125334-C276Y-T-F1-C2	DHODH C276Y Parent	Pf3D7_03_v3	30876			18408.2	C	T	SNP	intergenic_region			n.30876C>T
TCMDC125334-C276Y-T-F1-C2	DHODH C276Y Parent	Pf3D7_03_v3	30878			18532.2	T	A	SNP	intergenic_region			n.30878T>A
TCMDC125334-C276Y-T-F1-C2	DHODH C276Y Parent	Pf3D7_03_v3	30881			18505.2	C	T	SNP	intergenic_region			n.30881C>T
TCMDC125334-C276Y-T-F1-C2	DHODH C276Y Parent	Pf3D7_03_v3	30887			19474.2	C	G	SNP	intergenic_region			n.30887C>G
TCMDC125334-C276Y-T-F1-C2	DHODH C276Y Parent	Pf3D7_03_v3	31162			1755.15	T	A	SNP	intergenic_region			n.31162T>A
TCMDC125334-C276Y-T-F1-C2	DHODH C276Y Parent	Pf3D7_03_v3	31165			1578.15	A	G	SNP	intergenic_region			n.31165A>G
TCMDC125334-C276Y-T-F1-C2	DHODH C276Y Parent	Pf3D7_01_v3	304525	PF3D7_0107500	Niemann-Pick type C1-related protein	5682.11	TATTTAC	T	INDEL	intron_variant			c.4338+73_4338+78delGTAAAT
TCMDC125334-C276Y-T-F1-C2	DHODH C276Y Parent	Pf3D7_03_v3	31172			714.11	TTAAC	T	INDEL	intergenic_region			n.31173_31176delTAAC
TCMDC125334-C276Y-T-F1-C2	DHODH C276Y Parent	Pf3D7_09_v3	421040	PF3D7_0909300	apoptosis-related protein (ARP)	622.11	ATATT	A	INDEL	intron_variant			c.231+56_231+59delAATA
TCMDC125334-C276Y-T-F1-C2	DHODH C276Y Parent	Pf3D7_11_v3	2037413			27439.3	CAGGGTTCAGGGTTT	C	INDEL	intergenic_region
TCMDC125334-C276Y-T-F1-C2	DHODH C276Y Parent	Pf3D7_11_v3	2037497			7747.11	AT	A	INDEL	intergenic_region
TCMDC125334-C276Y-T-F1-C2	DHODH C276Y Parent	Pf3D7_12_v3	1976752			6043.04	A	AAAAAG	INDEL	intergenic_region			n.1976752_1976753insAAAAG
TCMDC125334-C276Y-T-F1-C2	DHODH C276Y Parent	Pf3D7_14_v3	3165362			4653.11	T	TTTTA	INDEL	intergenic_region			n.3165362_3165363insTTTA
TCMDC125334-C276Y-T-F1-C3	DHODH C276Y Parent	Pf3D7_06_v3	1289145	PF3D7_0630800	TPH domain-containing protein, putative	3316.15	G	T	SNP	intron_variant			c.321-13G>T
TCMDC125334-C276Y-T-F1-C3	DHODH C276Y Parent	Pf3D7_06_v3	1295676	PF3D7_0631000	Tetratricopeptide repeat protein, putative	2545.15	A	G	SNP	missense_variant	MISSENSE	aAa/aGa	p.Lys68Arg/c.203A>G
TCMDC125334-C276Y-T-F1-C3	DHODH C276Y Parent	Pf3D7_09_v3	899950	PF3D7_0922100	ubiquitin-like protein, putative	603.52	CAT	C,CATAT	INDEL	intron_variant			c.4320+45_4321-44delAT
TCMDC125334-C276Y-T-F1-C3	DHODH C276Y Parent	Pf3D7_11_v3	84013			3664.11	T	TAAGA	INDEL	intergenic_region			n.84013_84014insAAGA
TCMDC125334-C276Y-T-F1-C3	DHODH C276Y Parent	Pf3D7_11_v3	2037413			27439.3	CAGGGTTCAGGGTTT	C	INDEL	intergenic_region
TCMDC125334-C276Y-T-F1-C3	DHODH C276Y Parent	Pf3D7_11_v3	2037497			7747.11	AT	A	INDEL	intergenic_region
TCMDC125334-C276Y-T-F1-C3	DHODH C276Y Parent	Pf3D7_12_v3	1976752			6043.04	A	AAAAAG	INDEL	intergenic_region			n.1976752_1976753insAAAAG
TCMDC125334-C276Y-T-F1-C3	DHODH C276Y Parent	Pf3D7_14_v3	3165362			4653.11	T	TTTTA	INDEL	intergenic_region			n.3165362_3165363insTTTA
TCMDC125334-C276Y-T-F1-C4	DHODH C276Y Parent	Pf3D7_11_v3	2037413			27439.3	CAGGGTTCAGGGTTT	C	INDEL	intergenic_region
TCMDC125334-C276Y-T-F1-C4	DHODH C276Y Parent	Pf3D7_11_v3	2037497			7747.11	AT	A	INDEL	intergenic_region
TCMDC125334-C276Y-T-F1-C4	DHODH C276Y Parent	Pf3D7_11_v3	2037570			1086.95	GT	G	INDEL	intergenic_region
TCMDC125334-C276Y-T-F1-C4	DHODH C276Y Parent	Pf3D7_12_v3	1976752			6043.04	A	AAAAAG	INDEL	intergenic_region			n.1976752_1976753insAAAAG
TCMDC125334-C276Y-T-F1-C4	DHODH C276Y Parent	Pf3D7_14_v3	3165362			4653.11	T	TTTTA	INDEL	intergenic_region			n.3165362_3165363insTTTA
TCMDC125334-C276Y-T-F2-C1	DHODH C276Y Parent	Pf3D7_03_v3	1063569			3758.01	C	T	SNP	intergenic_region
TCMDC125334-C276Y-T-F2-C1	DHODH C276Y Parent	Pf3D7_03_v3	1063554			7870.99	TC	T	INDEL	intergenic_region
TCMDC125334-C276Y-T-F2-C1	DHODH C276Y Parent	Pf3D7_08_v3	574953			1489.07	G	GGAAAAA	INDEL	intergenic_region			n.574953_574954insGAAAAA
TCMDC125334-C276Y-T-F2-C2	DHODH C276Y Parent	Pf3D7_11_v3	2037570			1295.93	GT	G	INDEL	intergenic_region
TCMDC125334-C276Y-T-F2-C2	DHODH C276Y Parent	Pf3D7_14_v3	3165362			1903.97	T	TTTTA	INDEL	intergenic_region			n.3165362_3165363insTTTA
TCMDC125334-C276Y-T-F2-C3	DHODH C276Y Parent	Pf3D7_13_v3	1449105	PF3D7_1335400	reticulocyte binding protein 2 homologue a (RH2a)	4358.74	A	C	SNP	missense_variant	MISSENSE	Aaa/Caa	p.Lys2705Gln/c.8113A>C
TCMDC125334-C276Y-T-F2-C3	DHODH C276Y Parent	Pf3D7_10_v3	1082469	PF3D7_1025500	conserved Plasmodium protein, unknown function	11882.7	CCACCATTTTGGTGTGTCCCACCATTTTGGTGTGTCT	C	INDEL	disruptive_inframe_deletion		gagacacaccaaaatggtgggacacaccaaaatggtggg/ggg	p.Glu1431_Gly1442del/c.4292_4327delAGACACACCAAAATGGTGGGACACACCAAAATGGTG
TCMDC125334-C276Y-T-F2-C3	DHODH C276Y Parent	Pf3D7_14_v3	3165362			1903.97	T	TTTTA	INDEL	intergenic_region			n.3165362_3165363insTTTA
TCMDC125334-C276Y-T-F2-C4	DHODH C276Y Parent	Pf3D7_08_v3	574953			1489.07	G	GGAAAAA	INDEL	intergenic_region			n.574953_574954insGAAAAA
TCMDC125334-C276Y-T-F3-C1	DHODH C276Y Parent	Pf3D7_06_v3	131359	PF3D7_0603300	dihydroorotate dehydrogenase, mitochondrial precursor (DHODH)	56468.9	A	T	SNP	missense_variant	MISSENSE	tTt/tAt	p.Phe227Tyr/c.680T>A
TCMDC125334-C276Y-T-F3-C1	DHODH C276Y Parent	Pf3D7_11_v3	246396			2529.86	TA	T	INDEL	intergenic_region			n.246397delA
TCMDC125334-C276Y-T-F3-C1	DHODH C276Y Parent	Pf3D7_12_v3	311510	PF3D7_1206900	conserved Plasmodium protein, unknown function	550.06	GA	G	INDEL	intron_variant			c.381+22delA
TCMDC125334-C276Y-T-F3-C1	DHODH C276Y Parent	Pf3D7_12_v3	1709660	PF3D7_1240400	erythrocyte membrane protein 1, PfEMP1 (VAR)	27931.8	ACACCAG	A	INDEL	disruptive_inframe_deletion		ccagcacct/cct	p.Ala1739_Pro1740del/c.5214_5219delAGCACC
TCMDC125334-C276Y-T-F3-C2	DHODH C276Y Parent	Pf3D7_06_v3	131359	PF3D7_0603300	dihydroorotate dehydrogenase, mitochondrial precursor (DHODH)	56468.9	A	T	SNP	missense_variant	MISSENSE	tTt/tAt	p.Phe227Tyr/c.680T>A
TCMDC125334-C276Y-T-F3-C2	DHODH C276Y Parent	Pf3D7_11_v3	246396			2529.86	TA	T	INDEL	intergenic_region			n.246397delA
TCMDC125334-C276Y-T-F3-C2	DHODH C276Y Parent	Pf3D7_12_v3	1709660	PF3D7_1240400	erythrocyte membrane protein 1, PfEMP1 (VAR)	27931.8	ACACCAG	A	INDEL	disruptive_inframe_deletion		ccagcacct/cct	p.Ala1739_Pro1740del/c.5214_5219delAGCACC
TCMDC125334-C276Y-T-F3-C3	DHODH C276Y Parent	Pf3D7_06_v3	131359	PF3D7_0603300	dihydroorotate dehydrogenase, mitochondrial precursor (DHODH)	56468.9	A	T	SNP	missense_variant	MISSENSE	tTt/tAt	p.Phe227Tyr/c.680T>A
TCMDC125334-C276Y-T-F3-C3	DHODH C276Y Parent	Pf3D7_07_v3	1445109			3649.97	T	C	SNP	intergenic_region
TCMDC125334-C276Y-T-F3-C3	DHODH C276Y Parent	Pf3D7_09_v3	1528534			27052.9	C	A	SNP	intergenic_region
TCMDC125334-C276Y-T-F3-C3	DHODH C276Y Parent	Pf3D7_07_v3	1445105			3629.26	GT	G	INDEL	intergenic_region
TCMDC125334-C276Y-T-F3-C3	DHODH C276Y Parent	Pf3D7_11_v3	246396			2529.86	TA	T	INDEL	intergenic_region			n.246397delA
TCMDC125334-C276Y-T-F3-C3	DHODH C276Y Parent	Pf3D7_12_v3	1709660	PF3D7_1240400	erythrocyte membrane protein 1, PfEMP1 (VAR)	27931.8	ACACCAG	A	INDEL	disruptive_inframe_deletion		ccagcacct/cct	p.Ala1739_Pro1740del/c.5214_5219delAGCACC
TCMDC125334-C276Y-T-F3-C3	DHODH C276Y Parent	Pf3D7_13_v3	513			777.62	CCCTAAACCCT	C	INDEL	intergenic_region			n.514_523delCCTAAACCCT
TCMDC125334-DT-F1-C1	3D7 A10 Parent	Pf3D7_09_v3	1137311	PF3D7_0928100	conserved Plasmodium protein, unknown function	8425.14	T	A	SNP	missense_variant	MISSENSE	aaA/aaT	p.Lys291Asn/c.873A>T
TCMDC125334-DT-F1-C1	3D7 A10 Parent	Pf3D7_03_v3	969291			669.86	C	CT	INDEL	intergenic_region			n.969291_969292insT
TCMDC125334-DT-F1-C1	3D7 A10 Parent	Pf3D7_14_v3	1673572	PF3D7_1441100	conserved Plasmodium protein, unknown function	16661.1	T	TTCATCATCA	INDEL	disruptive_inframe_insertion		gaa/gaTGATGATGAa	p.Asp163_Asp165dup/c.489_497dupTGATGATGA
TCMDC125334-DT-F1-C3	3D7 A10 Parent	Pf3D7_09_v3	1137311	PF3D7_0928100	conserved Plasmodium protein, unknown function	8425.14	T	A	SNP	missense_variant	MISSENSE	aaA/aaT	p.Lys291Asn/c.873A>T
TCMDC125334-DT-F1-C3	3D7 A10 Parent	Pf3D7_08_v3	10445			7037.1	T	TACTAACATCATCACA	INDEL	intergenic_region			n.10445_10446insACTAACATCATCACA
TCMDC125334-DT-F1-C3	3D7 A10 Parent	Pf3D7_10_v3	1351723	PF3D7_1033800	plasmepsin VII	527.51	TTATATA	T	INDEL	intron_variant			c.505+23_505+28delTATATA
TCMDC125334-DT-F2-C1	3D7 A10 Parent	Pf3D7_06_v3	130444	PF3D7_0603300	dihydroorotate dehydrogenase, mitochondrial precursor (DHODH)	22542.1	A	G	SNP	missense_variant	MISSENSE	gTt/gCt	p.Val532Ala/c.1595T>C
TCMDC125334-DT-F2-C1	3D7 A10 Parent	Pf3D7_08_v3	1472693			513.35	C	T	SNP	intergenic_region
TCMDC125334-DT-F2-C1	3D7 A10 Parent	Pf3D7_07_v3	382259	PF3D7_0708400	heat shock protein 90 (HSP90)	1858.1	A	AAGAAGG	INDEL	inframe_insertion		aga/GGAGAAaga	p.Gly229_Glu230dup/c.685_690dupGGAGAA
TCMDC125334-DT-F2-C2	3D7 A10 Parent	Pf3D7_06_v3	130444	PF3D7_0603300	dihydroorotate dehydrogenase, mitochondrial precursor (DHODH)	22542.1	A	G	SNP	missense_variant	MISSENSE	gTt/gCt	p.Val532Ala/c.1595T>C
TCMDC125334-DT-F2-C2	3D7 A10 Parent	Pf3D7_07_v3	595948	PF3D7_0712900	erythrocyte membrane protein 1, PfEMP1 (VAR)	18045.1	T	C	SNP	missense_variant	MISSENSE	Agt/Ggt	p.Ser596Gly/c.1786A>G
TCMDC125334-DT-F2-C2	3D7 A10 Parent	Pf3D7_07_v3	595953	PF3D7_0712900	erythrocyte membrane protein 1, PfEMP1 (VAR)	11842.1	C	T	SNP	missense_variant	MISSENSE	aGt/aAt	p.Ser594Asn/c.1781G>A
TCMDC125334-DT-F2-C2	3D7 A10 Parent	Pf3D7_07_v3	595947	PF3D7_0712900	erythrocyte membrane protein 1, PfEMP1 (VAR)	17090.1	C	CCACCAG	INDEL	inframe_insertion		agt/aCTGGTGgt	p.Ser596delinsThrGlyGly/c.1786_1787insCTGGTG
TCMDC125334-DT-F2-C2	3D7 A10 Parent	Pf3D7_07_v3	595963	PF3D7_0712900	erythrocyte membrane protein 1, PfEMP1 (VAR)	10213.1	TACG	T	INDEL	inframe_deletion		cgt/	p.Arg590del/c.1768_1770delCGT
TCMDC125334-DT-F2-C2	3D7 A10 Parent	Pf3D7_07_v3	595970	PF3D7_0712900	erythrocyte membrane protein 1, PfEMP1 (VAR)	10663.1	T	TAA	INDEL	frameshift_variant		caa/caTTa	p.Gln588fs/c.1763_1764insTT
TCMDC125334-DT-F2-C2	3D7 A10 Parent	Pf3D7_07_v3	595973	PF3D7_0712900	erythrocyte membrane protein 1, PfEMP1 (VAR)	10123.1	T	TA	INDEL	frameshift_variant		gaa/gaTa	p.Glu587fs/c.1760_1761insT
TCMDC125334-DT-F2-C2	3D7 A10 Parent	Pf3D7_07_v3	595975	PF3D7_0712900	erythrocyte membrane protein 1, PfEMP1 (VAR)	10708.1	C	CAAGATTTAT	INDEL	inframe_insertion		caa/caaATAAATCTT	p.Gln586_Glu587insIleAsnLeu/c.1758_1759insATAAATCTT
TCMDC125334-DT-F2-C2	3D7 A10 Parent	Pf3D7_07_v3	595978	PF3D7_0712900	erythrocyte membrane protein 1, PfEMP1 (VAR)	8743.1	G	GATC	INDEL	inframe_insertion		tgc/tgcGAT	p.Cys585_Gln586insAsp/c.1755_1756insGAT
