## Supplementary material for "Collateral sensitivity as a strategy to suppress resistance emergence: the challenge of diverse evolutionary pathways": Data File S4

### Sheet: Sheet1
Data File S4. Whole-genome sequencing analysis of bulk selected populations. Status column indicates whether the mutation is present at a clonal allele frequency or mixed allele frequency since the samples were bulk populations.
Sample Name	Parent Line	Drug	Chromosome	Position	Gene_Name	Gene_Description	Quality	Ref_Base	Alt_Base	Type	Effect	Impact	Codon_Change	Amino_Acid_Change	Status
3D7_DSM265-F1	3D7 A10 Parent	DSM265	Pf3D7_02_v3	549			869.92	T	A	SNP	intergenic_region			n.549T>A	Mixed
3D7_DSM265-F1	3D7 A10 Parent	DSM265	Pf3D7_03_v3	2675			588.9	A	G	SNP	intergenic_region			n.2675A>G	Mixed
3D7_DSM265-F1	3D7 A10 Parent	DSM265	Pf3D7_03_v3	1067393			1585.9	C	T	SNP	intergenic_region				Mixed
3D7_DSM265-F1	3D7 A10 Parent	DSM265	Pf3D7_06_v3	131220	PF3D7_0603300	dihydroorotate dehydrogenase, mitochondrial precursor (DHODH)	7998.9	T	C	SNP	missense_variant	MISSENSE	atA/atG	p.Ile273Met/c.819A>G	Mixed
3D7_DSM265-F1	3D7 A10 Parent	DSM265	Pf3D7_09_v3	1537086			1379.33	G	A	SNP	intergenic_region				Mixed
3D7_DSM265-F1	3D7 A10 Parent	DSM265	Pf3D7_02_v3	209136			583.91	AT	A	INDEL	intergenic_region			n.209137delT	Mixed
3D7_DSM265-F1	3D7 A10 Parent	DSM265	Pf3D7_03_v3	304560	PF3D7_0306700	membrane magnesium transporter, putative	674.9	CA	C	INDEL	intron_variant			c.138+13delA	Mixed
3D7_DSM265-F1	3D7 A10 Parent	DSM265	Pf3D7_03_v3	488697			502.86	GTAA	G	INDEL	intergenic_region			n.488698_488700delTAA	Mixed
3D7_DSM265-F1	3D7 A10 Parent	DSM265	Pf3D7_03_v3	964260	PF3D7_0322800	conserved Plasmodium protein, unknown function	641.38	TA	T	INDEL	intron_variant			c.100+61delA	Mixed
3D7_DSM265-F1	3D7 A10 Parent	DSM265	Pf3D7_04_v3	1074929			594.91	C	CT	INDEL	intergenic_region			n.1074929_1074930insT	Mixed
3D7_DSM265-F1	3D7 A10 Parent	DSM265	Pf3D7_07_v3	13553			1366.86	ATTAGTAATG	A	INDEL	intergenic_region			n.13554_13562delTTAGTAATG	Mixed
3D7_DSM265-F1	3D7 A10 Parent	DSM265	Pf3D7_07_v3	1134336	PF3D7_0726500	ubiquitin carboxyl-terminal hydrolase, putative	631.86	AT	A	INDEL	frameshift_variant		aaa/	p.Lys747fs/c.2241delA	Mixed
3D7_DSM265-F1	3D7 A10 Parent	DSM265	Pf3D7_07_v3	1208028	PF3D7_0728100	conserved Plasmodium membrane protein, unknown function	500.09	A	AT	INDEL	frameshift_variant		aat/aaAt	p.Asn758fs/c.2273dupA	Mixed
3D7_DSM265-F1	3D7 A10 Parent	DSM265	Pf3D7_08_v3	75377			545.05	CT	C	INDEL	intergenic_region			n.75378delT	Mixed
3D7_DSM265-F1	3D7 A10 Parent	DSM265	Pf3D7_08_v3	1032185	PF3D7_0823300	histone acetyltransferase GCN5 (GCN5)	1132.64	AT	A	INDEL	intron_variant			c.3313-34delT	Mixed
3D7_DSM265-F1	3D7 A10 Parent	DSM265	Pf3D7_08_v3	1049223			634.13	AT	A	INDEL	intergenic_region			n.1049224delT	Mixed
3D7_DSM265-F1	3D7 A10 Parent	DSM265	Pf3D7_09_v3	284556	PF3D7_0905700.1	autophagy-related protein 3, putative (ATG3)	502.84	GA	G	INDEL	intron_variant			c.786-43delT	Mixed
3D7_DSM265-F1	3D7 A10 Parent	DSM265	Pf3D7_09_v3	1088793	PF3D7_0926600	conserved Plasmodium membrane protein, unknown function	518.69	TA	T	INDEL	splice_region_variant+intron_variant			c.3980+3delA	Mixed
3D7_DSM265-F1	3D7 A10 Parent	DSM265	Pf3D7_10_v3	670100	PF3D7_1016700	Plasmodium exported protein (PHISTc), unknown function	628.86	C	CT	INDEL	frameshift_variant		aga/aAga	p.Arg532fs/c.1594dupA	Mixed
3D7_DSM265-F1	3D7 A10 Parent	DSM265	Pf3D7_10_v3	871897			594.12	C	CAT	INDEL	intergenic_region			n.871897_871898insAT	Mixed
3D7_DSM265-F1	3D7 A10 Parent	DSM265	Pf3D7_10_v3	1249813			541.86	GA	G	INDEL	intergenic_region			n.1249814delA	Mixed
3D7_DSM265-F1	3D7 A10 Parent	DSM265	Pf3D7_12_v3	1968144			539.86	TA	T	INDEL	intergenic_region			n.1968145delA	Mixed
3D7_DSM265-F1	3D7 A10 Parent	DSM265	Pf3D7_13_v3	1776880	PF3D7_1344300	conserved protein, unknown function	577.86	CTAT	C	INDEL	disruptive_inframe_deletion		aataga/aga	p.Asn558del/c.1673_1675delATA	Mixed
3D7_DSM265-F1	3D7 A10 Parent	DSM265	Pf3D7_14_v3	79594	PF3D7_1402000	conserved Plasmodium protein, unknown function	500.17	GAAAA	G	INDEL	intron_variant			c.532-15_532-12delTTTT	Mixed
3D7_DSM265-F2	3D7 A10 Parent	DSM265	Pf3D7_02_v3	549			869.92	T	A	SNP	intergenic_region			n.549T>A	Mixed
3D7_DSM265-F2	3D7 A10 Parent	DSM265	Pf3D7_03_v3	2675			588.9	A	G	SNP	intergenic_region			n.2675A>G	Mixed
3D7_DSM265-F2	3D7 A10 Parent	DSM265	Pf3D7_03_v3	1056064			1309.34	A	T	SNP	intergenic_region				Mixed
3D7_DSM265-F2	3D7 A10 Parent	DSM265	Pf3D7_03_v3	1066918			1039.91	T	G	SNP	intergenic_region				Mixed
3D7_DSM265-F2	3D7 A10 Parent	DSM265	Pf3D7_03_v3	1067393			1585.9	C	T	SNP	intergenic_region				Mixed
3D7_DSM265-F2	3D7 A10 Parent	DSM265	Pf3D7_06_v3	131212	PF3D7_0603300	dihydroorotate dehydrogenase, mitochondrial precursor (DHODH)	11265.9	C	A	SNP	missense_variant	MISSENSE	tGt/tTt	p.Cys276Phe/c.827G>T	Clonal
3D7_DSM265-F2	3D7 A10 Parent	DSM265	Pf3D7_11_v3	532			513.33	C	A	SNP	intergenic_region			n.532C>A	Mixed
3D7_DSM265-F2	3D7 A10 Parent	DSM265	Pf3D7_11_v3	539			513.33	C	A	SNP	intergenic_region			n.539C>A	Mixed
3D7_DSM265-F2	3D7 A10 Parent	DSM265	Pf3D7_13_v3	26583	PF3D7_1300100	erythrocyte membrane protein 1, PfEMP1 (VAR)	3502.88	G	C	SNP	intron_variant			c.5175+45G>C	Clonal
3D7_DSM265-F2	3D7 A10 Parent	DSM265	Pf3D7_02_v3	515			789.35	GAACCCTAAACCCTGAACCCTA	G	INDEL	intergenic_region			n.516_536delAACCCTAAACCCTGAACCCTA	Mixed
3D7_DSM265-F2	3D7 A10 Parent	DSM265	Pf3D7_02_v3	209136			583.91	AT	A	INDEL	intergenic_region			n.209137delT	Mixed
3D7_DSM265-F2	3D7 A10 Parent	DSM265	Pf3D7_03_v3	304560	PF3D7_0306700	membrane magnesium transporter, putative	674.9	CA	C	INDEL	intron_variant			c.138+13delA	Mixed
3D7_DSM265-F2	3D7 A10 Parent	DSM265	Pf3D7_03_v3	488697			502.86	GTAA	G	INDEL	intergenic_region			n.488698_488700delTAA	Mixed
3D7_DSM265-F2	3D7 A10 Parent	DSM265	Pf3D7_03_v3	964260	PF3D7_0322800	conserved Plasmodium protein, unknown function	641.38	TA	T	INDEL	intron_variant			c.100+61delA	Mixed
3D7_DSM265-F2	3D7 A10 Parent	DSM265	Pf3D7_03_v3	1046332			5702.29	T	TG	INDEL	intergenic_region				Mixed
3D7_DSM265-F2	3D7 A10 Parent	DSM265	Pf3D7_03_v3	1046334			5702.29	A	ACTT	INDEL	intergenic_region				Mixed
3D7_DSM265-F2	3D7 A10 Parent	DSM265	Pf3D7_03_v3	1046336			5318.29	GGTGA	G	INDEL	intergenic_region				Mixed
3D7_DSM265-F2	3D7 A10 Parent	DSM265	Pf3D7_03_v3	1063689			791.29	GT	G	INDEL	intergenic_region				Mixed
3D7_DSM265-F2	3D7 A10 Parent	DSM265	Pf3D7_03_v3	1066546			920.29	A	AG	INDEL	intergenic_region				Mixed
3D7_DSM265-F2	3D7 A10 Parent	DSM265	Pf3D7_03_v3	1067378			1654.32	TTAGGGTTC	T	INDEL	intergenic_region				Mixed
3D7_DSM265-F2	3D7 A10 Parent	DSM265	Pf3D7_04_v3	1074929			594.91	C	CT	INDEL	intergenic_region			n.1074929_1074930insT	Mixed
3D7_DSM265-F2	3D7 A10 Parent	DSM265	Pf3D7_07_v3	13553			1366.86	ATTAGTAATG	A	INDEL	intergenic_region			n.13554_13562delTTAGTAATG	Mixed
3D7_DSM265-F2	3D7 A10 Parent	DSM265	Pf3D7_07_v3	1134336	PF3D7_0726500	ubiquitin carboxyl-terminal hydrolase, putative	631.86	AT	A	INDEL	frameshift_variant		aaa/	p.Lys747fs/c.2241delA	Mixed
3D7_DSM265-F2	3D7 A10 Parent	DSM265	Pf3D7_07_v3	1208028	PF3D7_0728100	conserved Plasmodium membrane protein, unknown function	500.09	A	AT	INDEL	frameshift_variant		aat/aaAt	p.Asn758fs/c.2273dupA	Mixed
3D7_DSM265-F2	3D7 A10 Parent	DSM265	Pf3D7_08_v3	75377			545.05	CT	C	INDEL	intergenic_region			n.75378delT	Mixed
3D7_DSM265-F2	3D7 A10 Parent	DSM265	Pf3D7_08_v3	1032185	PF3D7_0823300	histone acetyltransferase GCN5 (GCN5)	1132.64	AT	A	INDEL	intron_variant			c.3313-34delT	Mixed
3D7_DSM265-F2	3D7 A10 Parent	DSM265	Pf3D7_09_v3	284556	PF3D7_0905700.1	autophagy-related protein 3, putative (ATG3)	502.84	GA	G	INDEL	intron_variant			c.786-43delT	Mixed
3D7_DSM265-F2	3D7 A10 Parent	DSM265	Pf3D7_10_v3	670100	PF3D7_1016700	Plasmodium exported protein (PHISTc), unknown function	628.86	C	CT	INDEL	frameshift_variant		aga/aAga	p.Arg532fs/c.1594dupA	Mixed
3D7_DSM265-F2	3D7 A10 Parent	DSM265	Pf3D7_10_v3	871897			594.12	C	CAT	INDEL	intergenic_region			n.871897_871898insAT	Mixed
3D7_DSM265-F2	3D7 A10 Parent	DSM265	Pf3D7_10_v3	1249813			541.86	GA	G	INDEL	intergenic_region			n.1249814delA	Mixed
3D7_DSM265-F2	3D7 A10 Parent	DSM265	Pf3D7_10_v3	1306016			1723.84	A	ATATT	INDEL	intergenic_region			n.1306016_1306017insTATT	Clonal
3D7_DSM265-F2	3D7 A10 Parent	DSM265	Pf3D7_10_v3	1686908			1458.29	AGGTTTAG	A	INDEL	intergenic_region				Mixed
3D7_DSM265-F2	3D7 A10 Parent	DSM265	Pf3D7_10_v3	1686927			609.29	CAGGGTTTAGGGTTTAGGGTTTAGGGTTCAGGGTTCAGGGTTTAGGTTT	C	INDEL	intergenic_region				Mixed
3D7_DSM265-F2	3D7 A10 Parent	DSM265	Pf3D7_12_v3	1968144			539.86	TA	T	INDEL	intergenic_region			n.1968145delA	Mixed
3D7_DSM265-F2	3D7 A10 Parent	DSM265	Pf3D7_13_v3	2750222	PF3D7_1369200	conserved Plasmodium protein, unknown function	1929.88	TATAATA	T	INDEL	inframe_deletion		aataat/	p.Asn220_Asn221del/c.658_663delAATAAT	Clonal
3D7_DSM265-F3	3D7 A10 Parent	DSM265	Pf3D7_03_v3	2675			588.9	A	G	SNP	intergenic_region			n.2675A>G	Mixed
3D7_DSM265-F3	3D7 A10 Parent	DSM265	Pf3D7_06_v3	59795			632.33	A	T	SNP	intergenic_region			n.59795A>T	Mixed
3D7_DSM265-F3	3D7 A10 Parent	DSM265	Pf3D7_06_v3	131220	PF3D7_0603300	dihydroorotate dehydrogenase, mitochondrial precursor (DHODH)	7998.9	T	C	SNP	missense_variant	MISSENSE	atA/atG	p.Ile273Met/c.819A>G	Mixed
3D7_DSM265-F3	3D7 A10 Parent	DSM265	Pf3D7_07_v3	545421	PF3D7_0712300	erythrocyte membrane protein 1, PfEMP1 (VAR)	697.33	C	G	SNP	missense_variant	MISSENSE	aaG/aaC	p.Lys1700Asn/c.5100G>C	Mixed
3D7_DSM265-F3	3D7 A10 Parent	DSM265	Pf3D7_07_v3	545423	PF3D7_0712300	erythrocyte membrane protein 1, PfEMP1 (VAR)	697.33	T	C	SNP	missense_variant	MISSENSE	Aag/Gag	p.Lys1700Glu/c.5098A>G	Mixed
3D7_DSM265-F3	3D7 A10 Parent	DSM265	Pf3D7_07_v3	549468	PF3D7_0712300	erythrocyte membrane protein 1, PfEMP1 (VAR)	1158.33	G	A	SNP	synonymous_variant	SILENT	agC/agT	p.Ser351Ser/c.1053C>T	Mixed
3D7_DSM265-F3	3D7 A10 Parent	DSM265	Pf3D7_02_v3	209136			583.91	AT	A	INDEL	intergenic_region			n.209137delT	Mixed
3D7_DSM265-F3	3D7 A10 Parent	DSM265	Pf3D7_03_v3	304560	PF3D7_0306700	membrane magnesium transporter, putative	674.9	CA	C	INDEL	intron_variant			c.138+13delA	Mixed
3D7_DSM265-F3	3D7 A10 Parent	DSM265	Pf3D7_03_v3	488697			502.86	GTAA	G	INDEL	intergenic_region			n.488698_488700delTAA	Mixed
3D7_DSM265-F3	3D7 A10 Parent	DSM265	Pf3D7_03_v3	964260	PF3D7_0322800	conserved Plasmodium protein, unknown function	641.38	TA	T	INDEL	intron_variant			c.100+61delA	Mixed
3D7_DSM265-F3	3D7 A10 Parent	DSM265	Pf3D7_03_v3	1067415			896.29	A	AG	INDEL	intergenic_region				Mixed
3D7_DSM265-F3	3D7 A10 Parent	DSM265	Pf3D7_04_v3	1074929			594.91	C	CT	INDEL	intergenic_region			n.1074929_1074930insT	Mixed
3D7_DSM265-F3	3D7 A10 Parent	DSM265	Pf3D7_07_v3	1134336	PF3D7_0726500	ubiquitin carboxyl-terminal hydrolase, putative	631.86	AT	A	INDEL	frameshift_variant		aaa/	p.Lys747fs/c.2241delA	Mixed
3D7_DSM265-F3	3D7 A10 Parent	DSM265	Pf3D7_07_v3	1208028	PF3D7_0728100	conserved Plasmodium membrane protein, unknown function	500.09	A	AT	INDEL	frameshift_variant		aat/aaAt	p.Asn758fs/c.2273dupA	Mixed
3D7_DSM265-F3	3D7 A10 Parent	DSM265	Pf3D7_08_v3	75377			545.05	CT	C	INDEL	intergenic_region			n.75378delT	Mixed
3D7_DSM265-F3	3D7 A10 Parent	DSM265	Pf3D7_08_v3	1032185	PF3D7_0823300	histone acetyltransferase GCN5 (GCN5)	1132.64	AT	A	INDEL	intron_variant			c.3313-34delT	Mixed
3D7_DSM265-F3	3D7 A10 Parent	DSM265	Pf3D7_08_v3	1049223			634.13	AT	A	INDEL	intergenic_region			n.1049224delT	Mixed
3D7_DSM265-F3	3D7 A10 Parent	DSM265	Pf3D7_09_v3	284556	PF3D7_0905700.1	autophagy-related protein 3, putative (ATG3)	502.84	GA	G	INDEL	intron_variant			c.786-43delT	Mixed
3D7_DSM265-F3	3D7 A10 Parent	DSM265	Pf3D7_09_v3	1088793	PF3D7_0926600	conserved Plasmodium membrane protein, unknown function	518.69	TA	T	INDEL	splice_region_variant+intron_variant			c.3980+3delA	Mixed
3D7_DSM265-F3	3D7 A10 Parent	DSM265	Pf3D7_10_v3	670100	PF3D7_1016700	Plasmodium exported protein (PHISTc), unknown function	628.86	C	CT	INDEL	frameshift_variant		aga/aAga	p.Arg532fs/c.1594dupA	Mixed
3D7_DSM265-F3	3D7 A10 Parent	DSM265	Pf3D7_10_v3	871897			594.12	C	CAT	INDEL	intergenic_region			n.871897_871898insAT	Mixed
3D7_DSM265-F3	3D7 A10 Parent	DSM265	Pf3D7_12_v3	1968144			539.86	TA	T	INDEL	intergenic_region			n.1968145delA	Mixed
3D7_DSM265-F3	3D7 A10 Parent	DSM265	Pf3D7_13_v3	1776880	PF3D7_1344300	conserved protein, unknown function	577.86	CTAT	C	INDEL	disruptive_inframe_deletion		aataga/aga	p.Asn558del/c.1673_1675delATA	Mixed
3D7_DSM265-F3	3D7 A10 Parent	DSM265	Pf3D7_14_v3	79594	PF3D7_1402000	conserved Plasmodium protein, unknown function	500.17	GAAAA	G	INDEL	intron_variant			c.532-15_532-12delTTTT	Mixed
3D7_1µM-TCMDC125334-Pulse2-F1	3D7 A10 Parent	TCMDC-125334	Pf3D7_02_v3	934496			4137.16	G	T	SNP	intergenic_region				Mixed
3D7_1µM-TCMDC125334-Pulse2-F1	3D7 A10 Parent	TCMDC-125334	Pf3D7_03_v3	411920			512.56	GA	G	INDEL	intergenic_region			n.411921delA	Mixed
3D7_1µM-TCMDC125334-Pulse2-F1	3D7 A10 Parent	TCMDC-125334	Pf3D7_06_v3	122433			565.44	AT	A	INDEL	intergenic_region			n.122434delT	Mixed
3D7_1µM-TCMDC125334-Pulse2-F1	3D7 A10 Parent	TCMDC-125334	Pf3D7_08_v3	1049223			510.12	AT	A	INDEL	intergenic_region			n.1049224delT	Mixed
3D7_1µM-TCMDC125334-Pulse2-F1	3D7 A10 Parent	TCMDC-125334	Pf3D7_09_v3	991250	PF3D7_0924400	conserved Plasmodium protein, unknown function	501.12	GA	G	INDEL	frameshift_variant		acg/	p.Thr696fs/c.2086delA	Mixed
3D7_1µM-TCMDC125334-Pulse2-F1	3D7 A10 Parent	TCMDC-125334	Pf3D7_11_v3	451906			505.88	CT	C	INDEL	intergenic_region			n.451907delT	Mixed
3D7_1µM-TCMDC125334-Pulse2-F1	3D7 A10 Parent	TCMDC-125334	Pf3D7_12_v3	1221885	PF3D7_1229800	myosin D (MyoD)	532.28	CATT	C	INDEL	inframe_deletion		aat/	p.Asn1472del/c.4414_4416delAAT	Mixed
3D7_1µM-TCMDC125334-Pulse2-F1	3D7 A10 Parent	TCMDC-125334	Pf3D7_13_v3	2663030			663.88	CTTT	C	INDEL	intergenic_region			n.2663031_2663033delTTT	Mixed
3D7_1µM-TCMDC125334-Pulse2-F3	3D7 A10 Parent	TCMDC-125334	Pf3D7_01_v3	561522	PF3D7_0114600	stevor, pseudogene	1801.14	A	T	SNP	missense_variant	MISSENSE	Tat/Aat	p.Tyr5Asn/c.13T>A	Clonal
3D7_1µM-TCMDC125334-Pulse2-F3	3D7 A10 Parent	TCMDC-125334	Pf3D7_02_v3	934496			4137.16	G	T	SNP	intergenic_region				Mixed
3D7_1µM-TCMDC125334-Pulse2-F3	3D7 A10 Parent	TCMDC-125334	Pf3D7_10_v3	333134	PF3D7_1008100	conserved Plasmodium protein, unknown function	8138.14	C	G	SNP	missense_variant	MISSENSE	cCt/cGt	p.Pro630Arg/c.1889C>G	Clonal
3D7_1µM-TCMDC125334-Pulse2-F3	3D7 A10 Parent	TCMDC-125334	Pf3D7_03_v3	411920			512.56	GA	G	INDEL	intergenic_region			n.411921delA	Mixed
3D7_1µM-TCMDC125334-Pulse2-F3	3D7 A10 Parent	TCMDC-125334	Pf3D7_06_v3	122433			565.44	AT	A	INDEL	intergenic_region			n.122434delT	Mixed
3D7_1µM-TCMDC125334-Pulse2-F3	3D7 A10 Parent	TCMDC-125334	Pf3D7_07_v3	144688	PF3D7_0703600	conserved Plasmodium protein, unknown function	977.17	T	TACATATAA	INDEL	intron_variant			c.237+16_237+17insACATATAA	Clonal
3D7_1µM-TCMDC125334-Pulse2-F3	3D7 A10 Parent	TCMDC-125334	Pf3D7_08_v3	1049223			510.12	AT	A	INDEL	intergenic_region			n.1049224delT	Mixed
3D7_1µM-TCMDC125334-Pulse2-F3	3D7 A10 Parent	TCMDC-125334	Pf3D7_09_v3	991250	PF3D7_0924400	conserved Plasmodium protein, unknown function	501.12	GA	G	INDEL	frameshift_variant		acg/	p.Thr696fs/c.2086delA	Mixed
3D7_1µM-TCMDC125334-Pulse2-F3	3D7 A10 Parent	TCMDC-125334	Pf3D7_11_v3	451906			505.88	CT	C	INDEL	intergenic_region			n.451907delT	Mixed
3D7_1µM-TCMDC125334-Pulse2-F3	3D7 A10 Parent	TCMDC-125334	Pf3D7_12_v3	1221885	PF3D7_1229800	myosin D (MyoD)	532.28	CATT	C	INDEL	inframe_deletion		aat/	p.Asn1472del/c.4414_4416delAAT	Mixed
3D7_1µM-TCMDC125334-Pulse2-F3	3D7 A10 Parent	TCMDC-125334	Pf3D7_13_v3	2663030			663.88	CTTT	C	INDEL	intergenic_region			n.2663031_2663033delTTT	Mixed
3D7_1µM-TCMDC125334-Pulse2-F3	3D7 A10 Parent	TCMDC-125334	Pf3D7_14_v3	1380817	PF3D7_1434500	dynein-related AAA-type ATPase, putative	1127.1	ATCATTTTTGTCGTTTTTT	A	INDEL	disruptive_inframe_deletion		gaaaaaaacgacaaaaatgat/gat	p.Glu7277_Asn7282del/c.21831_21848delAAAAAACGACAAAAATGA	Clonal
